# A transient dermal niche and dual epidermal programs underlie sweat gland development

**DOI:** 10.1101/2023.04.15.537037

**Authors:** Heather L. Dingwall, Reiko R. Tomizawa, Adam Aharoni, Peng Hu, Qi Qiu, Blerina Kokalari, Serenity M. Martinez, Joan C. Donahue, Daniel Aldea, Meryl Mendoza, Ian A. Glass, Birth Defects Research Laboratory (BDRL), Hao Wu, Yana G. Kamberov

## Abstract

Eccrine glands are mammalian skin appendages indispensable for human thermoregulation. Like all skin-derived appendages, eccrine glands form from multipotent progenitors in the basal skin epidermis. It remains unclear how epidermal progenitors progressively specialize to specifically form eccrine glands, precluding efforts to regenerate these vital organs. Herein, we applied single nucleus transcriptomics to compare the expression content of wildtype, eccrine-forming mouse skin to that of mice harboring a skin-specific disruption of *Engrailed 1 (En1)*, a transcription factor that promotes the formation of eccrine glands in both humans and mice. We identify two concurrent epidermal transcriptomes in the earliest eccrine anlagen: a predominant transcriptome that is shared with hair follicles, and a vastly underrepresented transcriptome that is *En1*-dependent and eccrine-specific. We demonstrate that differentiation of the eccrine anlage requires the induction of a transient and transcriptionally unique dermal niche that forms around each developing gland in humans and mice. Our study defines the transcriptional determinants underlying eccrine identity in the epidermis and uncovers the dermal niche required for eccrine developmental progression. By identifying these defining components of the eccrine developmental program, our findings set the stage for directed efforts to regenerate eccrine glands for comprehensive skin repair.
