## Extended Data File 3 for "A transient dermal niche and dual epidermal programs underlie sweat gland development"

### Sheet: Dingwall-et-al_DataS3
p_val	avg_log2FC	pct.1	pct.2	p_val_adj	cluster	gene
0	1.44303	0.486	0.24	0	0	Itm2a
2.06332e-247	1.21148	0.538	0.339	5.73292e-243	0	H19
1.87357e-253	1.20957	0.41	0.202	5.20572e-249	0	Clec3b
1.0732e-205	1.16783	0.296	0.129	2.98188e-201	0	Gm15675
1.9366e-202	1.16565	0.402	0.213	5.38085e-198	0	Tmeff2
2.00796e-231	1.15942	0.353	0.163	5.57911e-227	0	Cd55
0	1.14033	0.874	0.636	0	0	Sema3c
4.20659e-283	1.0965	0.686	0.501	1.1688e-278	0	Igf2
2.36721e-197	1.07079	0.412	0.228	6.5773e-193	0	Tnxb
1.18926e-137	0.98325	0.275	0.138	3.30436e-133	0	Cd248
9.22145e-158	0.970083	0.291	0.14	2.56218e-153	0	Pamr1
0	0.958013	0.791	0.629	0	0	Fbn1
1.43731e-141	0.923786	0.265	0.127	3.99357e-137	0	Adgrd1
2.28009e-288	0.903726	0.815	0.682	6.33523e-284	0	Fstl1
2.58033e-120	0.889941	0.418	0.277	7.16944e-116	0	Dpt
3.23174e-115	0.858311	0.346	0.21	8.97939e-111	0	Mfap5
3.85413e-99	0.85025	0.331	0.208	1.07087e-94	0	Timp2
1.82258e-120	0.848726	0.418	0.268	5.06403e-116	0	Nrk
1.82419e-104	0.836489	0.269	0.149	5.06852e-100	0	Akap12
1.26048e-119	0.82915	0.346	0.205	3.50225e-115	0	Col6a6
3.66374e-94	0.818377	0.311	0.192	1.01797e-89	0	Cd34
2.72298e-99	0.816388	0.306	0.183	7.56581e-95	0	Nova1
0	0.809636	0.889	0.782	0	0	Dcn
1.269e-89	0.809388	0.389	0.27	3.52591e-85	0	Lum
0	0.774842	0.905	0.751	0	0	Postn
1.24402e-103	0.769108	0.384	0.246	3.4565e-99	0	Nav3
2.56267e-103	0.749198	0.412	0.276	7.12039e-99	0	Ogn
0	0.738857	0.991	0.96	0	0	Col3a1
1.44185e-62	0.726092	0.264	0.167	4.00617e-58	0	Zfp804a
1.68952e-91	0.717884	0.351	0.227	4.69434e-87	0	Col5a3
5.22973e-65	0.705507	0.308	0.21	1.45308e-60	0	Nid1
1.31357e-149	0.700102	0.666	0.525	3.64976e-145	0	Adamts19
1.30461e-127	0.650479	0.758	0.678	3.62485e-123	0	Sparc
1.81924e-69	0.628188	0.378	0.272	5.05475e-65	0	Heg1
1.29262e-58	0.624705	0.413	0.323	3.59155e-54	0	Ahnak
9.97263e-68	0.618986	0.376	0.268	2.77089e-63	0	Plagl1
2.77949e-45	0.612375	0.267	0.189	7.7228e-41	0	Loxl1
1.95401e-100	0.59703	0.649	0.546	5.42921e-96	0	Creb5
3.18386e-85	0.596476	0.56	0.453	8.84636e-81	0	Plpp3
0	1.9311	0.337	0.08	0	1	Epha5
0	1.67539	0.618	0.221	0	1	Sema3a
0	1.66489	0.578	0.235	0	1	Dkk2
0	1.66027	0.281	0.069	0	1	Grem2
0	1.47377	0.301	0.086	0	1	Cacnb2
0	1.43337	0.261	0.068	0	1	Cadps
4.71618e-292	1.4006	0.275	0.082	1.31039e-287	1	Egfl6
1.27635e-159	1.08346	0.27	0.115	3.54635e-155	1	Trhde
0	1.06559	0.812	0.54	0	1	Aspn
4.88163e-201	1.05113	0.408	0.203	1.35636e-196	1	Plpp1
2.16967e-192	1.0474	0.485	0.274	6.02842e-188	1	Aff3
2.76549e-131	1.00976	0.252	0.114	7.68391e-127	1	Mylk
9.57253e-186	0.96595	0.462	0.255	2.65973e-181	1	Syne1
2.35439e-198	0.953174	0.542	0.322	6.54167e-194	1	Arhgap24
5.551e-258	0.951067	0.684	0.443	1.54235e-253	1	Cdon
3.34766e-140	0.935918	0.386	0.213	9.30147e-136	1	Piezo2
9.34639e-148	0.935242	0.366	0.192	2.59689e-143	1	Elmo1
5.74796e-246	0.934173	0.705	0.495	1.59707e-241	1	Zfp521
3.53699e-129	0.84268	0.353	0.188	9.82754e-125	1	Zfp385b
4.76483e-91	0.834501	0.369	0.231	1.32391e-86	1	Dach1
9.83126e-112	0.750638	0.503	0.331	2.73162e-107	1	Foxp2
1.6918e-208	0.736976	0.807	0.638	4.70067e-204	1	Sgcd
7.62816e-272	0.724153	0.913	0.757	2.11948e-267	1	Postn
4.78832e-101	0.705041	0.429	0.273	1.33043e-96	1	Fndc1
1.26962e-62	0.694254	0.293	0.184	3.52765e-58	1	Meis2
1.44622e-102	0.682303	0.455	0.299	4.01833e-98	1	Ptprm
3.4178e-116	0.672008	0.594	0.43	9.49636e-112	1	Tenm3
1.38025e-172	0.65891	0.853	0.728	3.83503e-168	1	Ptprd
1.78251e-87	0.654821	0.608	0.473	4.95271e-83	1	Slc8a1
1.56054e-167	0.651496	0.956	0.877	4.33596e-163	1	Col1a1
4.2386e-71	0.647102	0.299	0.182	1.1777e-66	1	Boc
7.1845e-67	0.646548	0.27	0.16	1.99621e-62	1	Pik3r1
7.0354e-85	0.63924	0.504	0.352	1.95479e-80	1	Unc5c
1.83159e-99	0.617563	0.597	0.445	5.08907e-95	1	Pam
3.13434e-39	0.613555	0.258	0.174	8.70877e-35	1	Slit2
1.55216e-65	0.605649	0.314	0.198	4.31267e-61	1	Gm4258
2.39385e-193	0.600929	0.868	0.712	6.65131e-189	1	Lsamp
2.42215e-67	0.584543	0.509	0.388	6.72994e-63	1	Ppp3ca
0	3.05378	0.561	0.068	0	2	Enpp2
0	2.81417	0.624	0.087	0	2	Bmp5
0	2.27828	0.729	0.287	0	2	Hpse2
0	2.19357	0.398	0.079	0	2	Cacna2d3
0	2.07725	0.603	0.214	0	2	Sned1
0	2.04262	0.36	0.079	0	2	Rspo2
0	1.93129	0.367	0.068	0	2	Glis1
0	1.92402	0.395	0.089	0	2	Pdlim3
0	1.87483	0.623	0.279	0	2	Slc24a3
2.08399e-294	1.73729	0.357	0.116	5.79036e-290	2	Tenm1
3.82306e-194	1.63145	0.255	0.084	1.06224e-189	2	Ppp2r2b
0	1.62184	0.252	0.041	0	2	Mme
1.78816e-283	1.58857	0.351	0.116	4.96841e-279	2	Cadps2
5.18625e-241	1.51715	0.298	0.094	1.441e-236	2	Gria4
0	1.50531	0.373	0.105	0	2	Mylk
6.70257e-305	1.45422	0.386	0.128	1.86231e-300	2	Spon1
3.36707e-198	1.28552	0.272	0.091	9.35541e-194	2	Pappa2
1.58627e-176	1.28379	0.271	0.098	4.40745e-172	2	Ahcyl2
9.39371e-160	1.27988	0.394	0.197	2.61004e-155	2	Mllt3
1.21139e-161	1.18158	0.374	0.177	3.36584e-157	2	Magi1
5.48552e-164	1.1666	0.339	0.146	1.52415e-159	2	C1qtnf7
9.16915e-174	1.16234	0.416	0.204	2.54765e-169	2	Sema6a
2.76054e-189	1.12947	0.45	0.223	7.67017e-185	2	Tbx15
7.41725e-152	1.12821	0.376	0.182	2.06088e-147	2	Sncaip
5.40243e-167	1.12464	0.524	0.305	1.50107e-162	2	Chsy3
4.17629e-185	1.08231	0.337	0.134	1.16038e-180	2	Frem1
1.9927e-146	1.04088	0.394	0.197	5.5367e-142	2	Ncam1
0	0.982168	0.915	0.715	0	2	Zeb2
4.42266e-104	0.980304	0.321	0.165	1.22883e-99	2	Tenm4
3.5639e-240	0.937093	0.835	0.649	9.9023e-236	2	Setbp1
3.2285e-115	0.929023	0.552	0.369	8.97039e-111	2	Nlgn1
2.65276e-69	0.918719	0.274	0.151	7.37069e-65	2	Cntn5
1.82261e-96	0.899798	0.332	0.179	5.06412e-92	2	Slc9a9
2.50661e-119	0.899344	0.519	0.334	6.9646e-115	2	Ophn1
1.86728e-150	0.873908	0.736	0.579	5.18824e-146	2	Mmp16
4.79511e-84	0.863418	0.266	0.136	1.33232e-79	2	Wnt5a
3.87631e-137	0.859852	0.647	0.441	1.07703e-132	2	Prkg1
3.74902e-89	0.853809	0.39	0.236	1.04166e-84	2	Runx1t1
1.25436e-102	0.845214	0.331	0.169	3.48525e-98	2	Slit2
1.96418e-132	0.818215	0.858	0.721	5.45746e-128	2	Lsamp
2.89519e-77	0.814123	0.303	0.168	8.04429e-73	2	Glis3
1.43591e-80	0.772158	0.385	0.238	3.98969e-76	2	Zmynd11
5.7765e-99	0.753461	0.518	0.345	1.605e-94	2	Tead1
1.27081e-64	0.735973	0.335	0.206	3.53094e-60	2	Tbx18
5.20427e-70	0.733225	0.409	0.27	1.44601e-65	2	Strbp
1.48096e-84	0.733139	0.455	0.291	4.11484e-80	2	Adam12
4.71406e-57	0.729181	0.306	0.19	1.3098e-52	2	Tmem26
7.60761e-47	0.686823	0.271	0.169	2.11377e-42	2	Lgr4
6.38182e-56	0.684247	0.32	0.201	1.77319e-51	2	Nhs
1.45345e-95	0.681951	0.602	0.442	4.03842e-91	2	Nbea
4.8057e-61	0.678049	0.536	0.415	1.33526e-56	2	Vcan
3.98498e-36	0.653149	0.308	0.214	1.10723e-31	2	Kcnt2
9.57601e-49	0.63074	0.33	0.217	2.6607e-44	2	Vav3
2.56564e-51	0.608822	0.446	0.321	7.12862e-47	2	Lox
1.03673e-38	0.601685	0.307	0.211	2.88054e-34	2	Col16a1
5.78538e-34	0.586856	0.275	0.185	1.60747e-29	2	Hdac9
2.17929e-48	0.580715	0.451	0.334	6.05516e-44	2	Arid5b
0	2.43701	0.975	0.65	0	3	Eln
0	2.34555	0.719	0.184	0	3	Kctd16
0	1.95577	0.371	0.082	0	3	Cdh12
0	1.95295	0.355	0.095	0	3	Dcc
0	1.86608	0.53	0.182	0	3	Pcsk5
0	1.84299	0.57	0.193	0	3	Mgat4c
0	1.80892	0.378	0.098	0	3	Itgbl1
4.01441e-295	1.47618	0.332	0.098	1.1154e-290	3	Sphkap
6.81604e-254	1.36795	0.298	0.089	1.89384e-249	3	C1qtnf3
1.41936e-245	1.26985	0.386	0.145	3.94368e-241	3	Abcc9
7.61895e-209	1.19509	0.264	0.082	2.11692e-204	3	Pgm5
1.88358e-270	1.12676	0.77	0.522	5.23352e-266	3	Ldlrad4
0	1.11407	0.867	0.623	0	3	Mid1
9.44546e-213	1.11361	0.479	0.226	2.62442e-208	3	Plce1
1.64874e-192	1.02622	0.616	0.355	4.58102e-188	3	Lingo2
9.88397e-184	1.01003	0.532	0.283	2.74626e-179	3	Pdgfd
9.82344e-192	0.996498	0.579	0.329	2.72944e-187	3	Foxp2
1.54578e-123	0.982481	0.333	0.159	4.29496e-119	3	Mecom
3.56415e-120	0.971828	0.276	0.121	9.903e-116	3	Pi15
2.13362e-119	0.940476	0.303	0.139	5.92828e-115	3	Parm1
2.89747e-218	0.933354	0.767	0.533	8.05062e-214	3	Wbscr17
8.79117e-122	0.915027	0.426	0.235	2.44263e-117	3	Adamts6
5.29003e-175	0.895966	0.62	0.371	1.46984e-170	3	Pcdh7
3.49055e-143	0.892488	0.499	0.277	9.69848e-139	3	Ogn
1.79483e-100	0.888928	0.267	0.124	4.98692e-96	3	Fhod3
1.30694e-170	0.888195	0.705	0.487	3.63133e-166	3	Maml2
2.16318e-110	0.880537	0.354	0.182	6.01038e-106	3	Prkd1
7.12409e-161	0.879041	0.618	0.382	1.97943e-156	3	Sema3d
1.9528e-90	0.87757	0.349	0.196	5.42585e-86	3	Oxr1
2.6222e-106	0.852287	0.26	0.115	7.28578e-102	3	Ltbp2
6.89597e-116	0.825153	0.34	0.167	1.91605e-111	3	Galnt16
8.02244e-93	0.815117	0.305	0.157	2.22903e-88	3	Fbln5
3.0352e-113	0.787559	0.519	0.319	8.43329e-109	3	Thsd7a
7.3318e-86	0.766225	0.344	0.191	2.03714e-81	3	Dgki
1.82004e-109	0.748158	0.568	0.373	5.05697e-105	3	Sulf1
2.23395e-141	0.744081	0.744	0.576	6.20704e-137	3	Svil
4.83701e-104	0.725881	0.538	0.344	1.34396e-99	3	Grid2
8.93416e-80	0.720703	0.273	0.139	2.48236e-75	3	Adgrd1
9.17329e-105	0.704352	0.603	0.424	2.5488e-100	3	Prkca
3.71053e-104	0.699176	0.623	0.44	1.03097e-99	3	Ltbp1
4.89468e-65	0.646469	0.285	0.159	1.35999e-60	3	Zdhhc14
9.32268e-172	0.643317	0.89	0.729	2.59031e-167	3	Ptprd
7.18698e-57	0.640961	0.294	0.176	1.9969e-52	3	Tln2
1.23016e-68	0.640901	0.471	0.318	3.418e-64	3	Lox
1.19167e-109	0.620279	0.785	0.644	3.31104e-105	3	Rora
2.67908e-132	0.618192	0.837	0.675	7.44383e-128	3	Sdk1
5.63788e-94	0.617115	0.669	0.486	1.56649e-89	3	Prr16
1.25956e-49	0.613736	0.319	0.205	3.49969e-45	3	Bach2
3.09353e-148	0.612598	0.855	0.66	8.59537e-144	3	Sema3c
5.46683e-83	0.60615	0.633	0.474	1.51896e-78	3	Tgfbr3
3.35598e-08	0.601481	0.507	0.492	0.00093246	3	Pde4d
4.9476e-59	0.590356	0.401	0.259	1.37469e-54	3	Mfap4
1.75943e-50	0.580986	0.356	0.235	4.88857e-46	3	Samd5
0	3.2396	0.79	0.073	0	4	Diaph3
0	2.89937	0.722	0.057	0	4	Top2a
0	2.73815	0.689	0.063	0	4	Mki67
0	2.63033	0.56	0.025	0	4	Knl1
0	2.55446	0.731	0.141	0	4	Cenpp
0	2.52297	0.51	0.042	0	4	Cenpe
0	2.49352	0.479	0.014	0	4	Neil3
0	2.4011	0.464	0.042	0	4	Cenpf
0	2.32744	0.505	0.027	0	4	Kif15
0	2.28419	0.653	0.089	0	4	Smc2
0	2.27146	0.697	0.128	0	4	Smc4
0	2.25824	0.454	0.031	0	4	Kif20b
0	2.10752	0.35	0.013	0	4	Aspm
0	2.0798	0.41	0.023	0	4	Ckap2
0	2.05729	0.362	0.01	0	4	Lockd
0	1.92929	0.354	0.012	0	4	Nusap1
0	1.91068	0.363	0.015	0	4	Prc1
0	1.90516	0.344	0.014	0	4	Anln
0	1.84085	0.36	0.016	0	4	Tpx2
0	1.79593	0.317	0.012	0	4	Mis18bp1
0	1.78597	0.346	0.02	0	4	2700099C18Rik
0	1.76498	0.326	0.016	0	4	Kif4
0	1.76439	0.446	0.067	0	4	Cep128
0	1.75105	0.453	0.08	0	4	Rad51b
0	1.68746	0.268	0.011	0	4	Hmmr
0	1.67723	0.28	0.011	0	4	Kif23
0	1.59996	0.31	0.022	0	4	Polq
0	1.56307	0.265	0.012	0	4	Racgap1
0	1.50334	0.514	0.14	0	4	Ckap5
0	1.42639	0.264	0.019	0	4	Tacc3
0	1.3561	0.276	0.032	0	4	Ncapg2
0	1.35282	0.348	0.074	0	4	Atad2
0	1.34745	0.292	0.041	0	4	G2e3
0	1.33753	0.526	0.163	0	4	Nsd2
0	1.29628	0.339	0.069	0	4	Ncapd3
0	1.27566	0.258	0.033	0	4	Brip1
0	1.26273	0.373	0.087	0	4	Atad5
0	1.23918	0.264	0.037	0	4	Lmnb1
0	1.2169	0.298	0.048	0	4	Tmpo
7.2306e-265	1.08995	0.408	0.124	2.00902e-260	4	Syne2
1.05572e-244	1.08562	0.588	0.248	2.93332e-240	4	Lcorl
3.94224e-187	1.0794	0.422	0.165	1.09535e-182	4	Pola1
7.22338e-244	1.06757	0.369	0.11	2.00702e-239	4	Ezh2
2.54567e-229	1.03707	0.348	0.103	7.07315e-225	4	Cenpc1
2.35331e-231	1.03313	0.374	0.115	6.53867e-227	4	Cdk5rap2
1.02922e-228	1.02911	0.504	0.193	2.85969e-224	4	Ncam1
1.61682e-267	1.0147	0.278	0.062	4.49233e-263	4	Mms22l
6.37893e-220	1.00506	0.308	0.086	1.77238e-215	4	Mcph1
4.20025e-237	0.997526	0.29	0.073	1.16704e-232	4	Rad21
1.85198e-179	0.963282	0.614	0.314	5.14573e-175	4	Cep112
6.07876e-184	0.960611	0.407	0.153	1.68898e-179	4	Pbx3
8.53478e-221	0.95886	0.36	0.111	2.37139e-216	4	Nucks1
3.40249e-215	0.945579	0.264	0.067	9.45383e-211	4	Cep295
3.77998e-197	0.926473	0.311	0.093	1.05027e-192	4	Ccdc34
2.60094e-188	0.912113	0.276	0.079	7.22672e-184	4	Rbbp8
2.72749e-170	0.89494	0.307	0.1	7.57834e-166	4	Cntrl
2.03838e-167	0.891386	0.603	0.305	5.66364e-163	4	Cntln
2.00393e-163	0.878971	0.492	0.219	5.56791e-159	4	Brip1os
1.42899e-172	0.868237	0.293	0.091	3.97045e-168	4	Sae1
4.18197e-169	0.8638	0.405	0.156	1.16196e-164	4	Dek
1.03389e-152	0.845642	0.695	0.407	2.87265e-148	4	Gpc6
2.28921e-170	0.837485	0.55	0.253	6.36057e-166	4	Phip
2.6282e-151	0.816354	0.255	0.079	7.30244e-147	4	Terf1
5.103e-157	0.803533	0.328	0.115	1.41787e-152	4	Pkp4
1.80136e-127	0.795178	0.266	0.093	5.00509e-123	4	Arhgap18
2.58003e-112	0.780248	0.258	0.095	7.1686e-108	4	Tubb5
7.64754e-130	0.763458	0.304	0.114	2.12487e-125	4	Pde3b
1.15428e-149	0.748122	0.87	0.677	3.20718e-145	4	Sdk1
6.36983e-144	0.743413	0.346	0.131	1.76986e-139	4	Cbx5
8.25178e-127	0.740921	0.379	0.159	2.29276e-122	4	Odf2
1.98887e-134	0.737378	0.251	0.082	5.52608e-130	4	Prim2
3.96653e-140	0.734615	0.367	0.145	1.1021e-135	4	Brd8
3.67293e-119	0.731421	0.326	0.132	1.02052e-114	4	Slf1
9.17531e-130	0.729813	0.364	0.149	2.54936e-125	4	Spidr
3.76919e-117	0.722576	0.547	0.293	1.04727e-112	4	AW554918
3.25105e-130	0.718909	0.387	0.164	9.03303e-126	4	Uhrf2
9.73297e-112	0.718237	0.4	0.185	2.70431e-107	4	Baz1b
2.79292e-91	0.71331	0.291	0.127	7.76013e-87	4	Kcnb2
4.23701e-123	0.672801	0.712	0.44	1.17725e-118	4	Ccdc88a
8.10241e-96	0.656248	0.488	0.264	2.25126e-91	4	Mast2
2.27842e-101	0.64993	0.384	0.18	6.33059e-97	4	Smchd1
2.1043e-83	0.648601	0.253	0.107	5.8468e-79	4	Grip1
1.88756e-101	0.647162	0.335	0.146	5.24458e-97	4	Rif1
5.86296e-101	0.630232	0.286	0.117	1.62902e-96	4	Myef2
2.07455e-97	0.619195	0.353	0.161	5.76414e-93	4	Cdc27
5.50954e-96	0.616279	0.345	0.156	1.53083e-91	4	Ctdspl2
8.67845e-89	0.615058	0.412	0.21	2.41131e-84	4	Cspp1
2.68134e-94	0.604757	0.363	0.17	7.45011e-90	4	Smc1a
5.23693e-88	0.592417	0.287	0.124	1.45508e-83	4	Vrk2
2.16972e-90	0.583284	0.59	0.35	6.02857e-86	4	Smc5
0	2.44596	0.72	0.169	0	5	Ebf2
0	2.3352	0.371	0.039	0	5	Ptch2
0	2.32911	0.29	0.016	0	5	Fam65b
0	2.201	0.699	0.304	0	5	Meox2
0	2.02612	0.463	0.115	0	5	Kitl
0	1.9998	0.262	0.02	0	5	B130024G19Rik
0	1.7837	0.264	0.043	0	5	Nr2f2
0	1.68256	0.26	0.044	0	5	Lvrn
1.39808e-206	1.61255	0.288	0.085	3.88456e-202	5	Gucy1a2
3.79271e-235	1.52163	0.575	0.282	1.0538e-230	5	Gab2
3.12852e-205	1.50543	0.314	0.099	8.69258e-201	5	Cttnbp2
2.70162e-206	1.45842	0.45	0.191	7.50645e-202	5	Acvr2a
3.62201e-215	1.41826	0.299	0.087	1.00638e-210	5	Col4a2
2.48868e-183	1.31282	0.294	0.093	6.91479e-179	5	Col4a1
1.05923e-197	1.20642	0.626	0.354	2.94306e-193	5	Nrp1
3.46506e-119	1.17168	0.452	0.248	9.62766e-115	5	Egfr
3.58025e-113	1.13455	0.296	0.124	9.94771e-109	5	Igf1
6.9843e-80	1.04722	0.27	0.126	1.94059e-75	5	Pcdh11x
1.05917e-108	1.02351	0.394	0.203	2.9429e-104	5	Matn2
1.93523e-62	0.954614	0.277	0.147	5.37704e-58	5	Spon1
1.77402e-72	0.914338	0.364	0.209	4.92913e-68	5	Fgf7
1.25748e-82	0.904472	0.411	0.237	3.49392e-78	5	Col5a3
3.52335e-85	0.895833	0.489	0.31	9.78962e-81	5	Cald1
3.10044e-97	0.877839	0.519	0.323	8.61458e-93	5	Lama4
2.11955e-77	0.869722	0.674	0.541	5.88918e-73	5	Bnc2
2.97374e-57	0.854134	0.337	0.202	8.26253e-53	5	Peak1
2.91899e-62	0.847912	0.257	0.13	8.11041e-58	5	Mest
4.71718e-57	0.844728	0.257	0.134	1.31067e-52	5	Agtr2
1.54606e-88	0.812743	0.618	0.439	4.29573e-84	5	Peg3
7.25226e-58	0.808873	0.439	0.295	2.01504e-53	5	Aff3
2.06804e-97	0.80158	0.695	0.521	5.74604e-93	5	Gulp1
3.00778e-57	0.784183	0.293	0.161	8.35712e-53	5	Akap12
1.9173e-48	0.777611	0.262	0.146	5.32721e-44	5	Ltbp4
1.82e-76	0.772478	0.45	0.273	5.05686e-72	5	Dock10
2.16292e-57	0.745414	0.566	0.419	6.00969e-53	5	Gpc6
1.73734e-41	0.732133	0.26	0.153	4.82721e-37	5	Il6st
7.76674e-125	0.731677	0.854	0.728	2.15799e-120	5	Zeb2
3.77186e-52	0.729927	0.32	0.189	1.04801e-47	5	Magi1
3.26594e-46	0.729141	0.348	0.225	9.07442e-42	5	Gas7
6.01363e-64	0.727663	0.499	0.341	1.67089e-59	5	Arhgap21
9.98126e-76	0.726522	0.645	0.483	2.77329e-71	5	Lama2
2.74046e-43	0.709701	0.257	0.149	7.61436e-39	5	Ephb2
9.79891e-44	0.69206	0.259	0.149	2.72263e-39	5	Klf7
6.11379e-37	0.687799	0.472	0.362	1.69872e-32	5	Nckap5
8.68651e-35	0.680413	0.458	0.35	2.41355e-30	5	Pid1
3.21067e-40	0.674037	0.251	0.146	8.92085e-36	5	Maml3
2.90489e-49	0.648124	0.514	0.376	8.07123e-45	5	Adamts12
1.79341e-35	0.64042	0.314	0.205	4.98298e-31	5	Nhs
2.0519e-56	0.638703	0.608	0.466	5.7012e-52	5	Ldb2
5.45665e-39	0.637379	0.345	0.227	1.51613e-34	5	Frmd4a
1.05233e-96	0.624052	0.84	0.722	2.92389e-92	5	Airn
3.38015e-30	0.622889	0.264	0.171	9.39174e-26	5	Arsj
3.64869e-40	0.61318	0.435	0.308	1.01379e-35	5	Slc24a3
6.52051e-37	0.612569	0.379	0.263	1.81172e-32	5	Epb41l2
2.27952e-35	0.612147	0.328	0.219	6.33364e-31	5	2023-09-11
1.46948e-23	0.59714	0.346	0.26	4.08296e-19	5	Prickle2
4.31533e-43	0.594256	0.739	0.666	1.19901e-38	5	Gnas
1.35148e-53	0.588536	0.682	0.572	3.75509e-49	5	Slit3
7.26769e-36	0.585909	0.439	0.328	2.01933e-31	5	Lhfp
0	1.79303	0.536	0.159	0	6	Zfp804a
0	1.70456	0.485	0.14	0	6	Galnt13
5.71931e-135	1.53941	0.279	0.097	1.58911e-130	6	Lrrc4c
2.88658e-265	1.51408	0.701	0.34	8.02036e-261	6	Grid2
1.36401e-202	1.50168	0.327	0.096	3.78991e-198	6	Brinp1
0	1.47522	0.671	0.243	0	6	Nav3
1.02486e-303	1.47314	0.531	0.176	2.84758e-299	6	Meis2
3.11443e-300	1.41336	0.747	0.348	8.65343e-296	6	Unc5c
1.26972e-214	1.39238	0.299	0.079	3.52791e-210	6	Sorcs3
1.06026e-256	1.3625	0.522	0.191	2.94593e-252	6	Cntn4
2.46551e-141	1.31045	0.266	0.085	6.85043e-137	6	Erbb4
1.91863e-260	1.29216	0.733	0.358	5.33092e-256	6	Lingo2
5.51866e-181	1.2418	0.521	0.229	1.53336e-176	6	Tmeff2
1.03343e-179	1.16602	0.473	0.191	2.87139e-175	6	Cpa6
3.08032e-165	1.10519	0.668	0.368	8.55868e-161	6	Nlgn1
1.20715e-131	1.09093	0.45	0.209	3.35407e-127	6	Opcml
9.87983e-145	1.08677	0.299	0.101	2.74511e-140	6	Prkg2
8.51805e-186	1.06702	0.644	0.318	2.36674e-181	6	Thsd7a
1.95773e-145	0.998648	0.715	0.447	5.43954e-141	6	Ptn
1.06099e-140	0.993212	0.545	0.269	2.94796e-136	6	Itm2a
4.80247e-186	0.94642	0.737	0.406	1.33437e-181	6	Hs6st3
7.8331e-154	0.928473	0.774	0.486	2.17643e-149	6	Prr16
7.24188e-126	0.892664	0.57	0.308	2.01216e-121	6	Phactr2
4.16061e-100	0.844614	0.435	0.217	1.15603e-95	6	Col6a6
5.14898e-92	0.823807	0.444	0.232	1.43064e-87	6	Apba1
1.06725e-49	0.813181	0.268	0.141	2.96537e-45	6	Negr1
1.27582e-87	0.811351	0.418	0.214	3.54487e-83	6	Flrt2
1.64922e-83	0.793922	0.301	0.132	4.58236e-79	6	Agtr2
9.56328e-63	0.783837	0.302	0.152	2.65716e-58	6	Lgr5
1.42535e-81	0.746327	0.376	0.187	3.96034e-77	6	Cd55
2.30295e-78	0.742219	0.527	0.319	6.39874e-74	6	Pcdh9
4.10196e-130	0.728565	0.866	0.634	1.13973e-125	6	Mid1
1.02024e-64	0.728056	0.298	0.147	2.83474e-60	6	Parm1
3.0418e-141	0.704486	0.934	0.761	8.45164e-137	6	Fbxl7
1.29885e-60	0.684423	0.345	0.184	3.60887e-56	6	Klhl13
5.71698e-60	0.674732	0.283	0.139	1.58846e-55	6	Lpar4
5.4762e-54	0.674135	0.406	0.243	1.52156e-49	6	Zfpm2
8.84441e-78	0.673004	0.486	0.274	2.45742e-73	6	Plagl1
1.3229e-62	0.671198	0.394	0.221	3.67568e-58	6	Dpyd
7.00728e-81	0.655686	0.614	0.382	1.94697e-76	6	Pcdh7
3.86952e-53	0.652223	0.349	0.196	1.07515e-48	6	Slc26a7
5.54602e-116	0.644135	0.878	0.667	1.54096e-111	6	Sema3c
2.92254e-41	0.638559	0.295	0.167	8.12027e-37	6	Igfbp3
1.9141e-101	0.638134	0.831	0.6	5.31833e-97	6	Ank3
5.33662e-49	0.630373	0.321	0.179	1.48278e-44	6	Nox4
9.84204e-55	0.607712	0.452	0.281	2.73461e-50	6	St7
0	2.81169	0.914	0.438	0	7	Tmtc2
0	2.66154	0.518	0.105	0	7	Col23a1
0	2.53165	0.439	0.075	0	7	Cadps
0	2.51703	0.364	0.062	0	7	Unc5d
0	2.49796	0.288	0.026	0	7	F13a1
0	2.42875	0.491	0.104	0	7	Pde7b
0	2.35924	0.409	0.099	0	7	Hs3st5
0	2.3176	0.436	0.086	0	7	Pappa
0	2.26704	0.569	0.161	0	7	Slit2
4.13608e-247	2.18607	0.334	0.086	1.14921e-242	7	Tenm2
2.09611e-239	2.18431	0.463	0.166	5.82404e-235	7	Trps1
0	2.17974	0.518	0.155	0	7	Thsd4
0	2.11669	0.708	0.254	0	7	Sema3a
2.58522e-114	2.0647	0.405	0.201	7.18304e-110	7	Cntn4
0	2.04746	0.94	0.565	0	7	Tcf4
0	2.02592	0.577	0.189	0	7	Zfp385b
0	1.99999	0.952	0.691	0	7	Robo2
0	1.97831	0.524	0.142	0	7	Twist2
0	1.96703	0.272	0.019	0	7	Col7a1
0	1.91803	0.69	0.267	0	7	Tmem132c
0	1.90174	0.325	0.058	0	7	Ism1
1.63427e-255	1.82213	0.302	0.068	4.54082e-251	7	Fst
0	1.77898	0.467	0.136	0	7	Frem1
0	1.74208	0.267	0.038	0	7	Tanc1
1.08105e-246	1.7041	0.368	0.102	3.00369e-242	7	St6galnac3
2.26719e-269	1.69374	0.343	0.083	6.29939e-265	7	Zfp536
9.11661e-242	1.66539	0.258	0.052	2.53305e-237	7	Pakap
3.08716e-200	1.63534	0.588	0.306	8.57767e-196	7	Cachd1
2.81467e-232	1.6303	0.717	0.41	7.82055e-228	7	Hs6st3
4.69811e-176	1.62011	0.315	0.098	1.30537e-171	7	Itih5
4.19547e-298	1.59807	0.7	0.329	1.16571e-293	7	Robo1
6.88668e-185	1.53202	0.328	0.101	1.91346e-180	7	Daam2
3.68436e-138	1.51445	0.253	0.077	1.0237e-133	7	Ccbe1
4.29802e-198	1.45784	0.365	0.117	1.19421e-193	7	Ptk7
3.18096e-181	1.4435	0.622	0.338	8.83831e-177	7	Arhgap24
2.34089e-187	1.39706	0.575	0.268	6.50415e-183	7	Dkk2
1.56794e-181	1.38635	0.391	0.138	4.35651e-177	7	Adcy2
1.11995e-101	1.36414	0.254	0.094	3.11177e-97	7	Sgip1
1.07437e-101	1.33366	0.345	0.152	2.98513e-97	7	Cntn5
4.59118e-159	1.32781	0.746	0.477	1.27566e-154	7	Pde4d
7.55815e-103	1.32735	0.343	0.156	2.10003e-98	7	Cblb
5.78448e-136	1.30364	0.314	0.112	1.60722e-131	7	Tiam2
6.60098e-117	1.26147	0.452	0.23	1.83408e-112	7	Enox1
8.34285e-134	1.24134	0.579	0.332	2.31806e-129	7	Sema5a
4.09959e-174	1.21623	0.738	0.481	1.13907e-169	7	Efna5
1.4911e-143	1.20783	0.685	0.445	4.14301e-139	7	Nbea
3.29509e-106	1.20308	0.412	0.202	9.1554e-102	7	Gm4258
7.30959e-115	1.19273	0.473	0.238	2.03097e-110	7	Dach1
3.0397e-123	1.18788	0.562	0.326	8.44581e-119	7	Cpq
2.22471e-114	1.18421	0.483	0.261	6.18137e-110	7	Pitpnc1
5.88643e-91	1.17686	0.274	0.112	1.63555e-86	7	Cux1
3.45786e-212	1.14802	0.829	0.589	9.60766e-208	7	Cdh11
1.68487e-185	1.1447	0.823	0.605	4.68142e-181	7	Cped1
9.00452e-90	1.11654	0.35	0.166	2.5019e-85	7	Pik3r1
3.1687e-71	1.04955	0.308	0.153	8.80423e-67	7	Pten
3.12848e-130	1.04938	0.611	0.363	8.69249e-126	7	2010111I01Rik
1.33015e-66	1.03109	0.359	0.198	3.69583e-62	7	Sh3rf1
1.65552e-71	1.02226	0.259	0.114	4.59986e-67	7	Adamts9
8.52393e-62	1.01035	0.289	0.142	2.36837e-57	7	Col25a1
1.99777e-106	1.00426	0.742	0.577	5.55079e-102	7	Atrnl1
2.61621e-63	1.00366	0.341	0.186	7.26914e-59	7	Hdac9
7.23365e-89	0.998192	0.487	0.284	2.00987e-84	7	Atxn1
1.02076e-108	0.982776	0.695	0.489	2.83618e-104	7	Phldb2
3.2355e-65	0.964083	0.367	0.203	8.98984e-61	7	Peak1
2.17747e-53	0.938548	0.261	0.132	6.05011e-49	7	Zswim6
1.48287e-62	0.930728	0.255	0.119	4.12014e-58	7	Sipa1l1
5.0321e-75	0.905563	0.39	0.207	1.39817e-70	7	Mllt3
1.25071e-103	0.866195	0.722	0.545	3.47509e-99	7	Tcf12
1.98967e-39	0.834979	0.316	0.194	5.52831e-35	7	Sdc2
6.15277e-33	0.81575	0.272	0.166	1.70955e-28	7	Zdhhc14
2.23067e-29	0.811869	0.39	0.281	6.19791e-25	7	Dock10
3.2074e-38	0.802174	0.453	0.329	8.91177e-34	7	Lhfp
2.70944e-53	0.79641	0.624	0.488	7.52818e-49	7	Lama2
1.59497e-38	0.784415	0.273	0.159	4.43161e-34	7	Peli1
1.84284e-38	0.77953	0.361	0.235	5.12034e-34	7	Sh3rf3
2.23379e-36	0.74861	0.345	0.226	6.2066e-32	7	Apbb2
7.12626e-46	0.739221	0.321	0.185	1.98003e-41	7	Pdgfra
8.71707e-49	0.727969	0.476	0.323	2.42204e-44	7	Ptprg
4.55504e-39	0.725435	0.295	0.174	1.26562e-34	7	Gli3
1.31572e-32	0.725175	0.253	0.15	3.65572e-28	7	Tshz1
4.43639e-35	0.723467	0.41	0.289	1.23265e-30	7	Adgrl2
1.21016e-64	0.722134	0.68	0.531	3.36243e-60	7	Cacna1c
1.2742e-57	0.719185	0.469	0.296	3.54037e-53	7	Aff3
2.72437e-51	0.718988	0.504	0.345	7.56966e-47	7	Prickle1
3.64933e-54	0.692424	0.643	0.512	1.01397e-49	7	Cask
4.39626e-31	0.686457	0.421	0.313	1.2215e-26	7	Fgfr1
1.11161e-97	0.66609	0.871	0.729	3.0886e-93	7	Zeb2
2.60377e-37	0.661975	0.588	0.471	7.23456e-33	7	Hmcn1
4.6908e-18	0.656129	0.283	0.207	1.30334e-13	7	Peli2
1.85861e-49	0.649066	0.597	0.463	5.16414e-45	7	Fgfr2
1.69848e-29	0.643443	0.361	0.252	4.71923e-25	7	Kat6b
1.73528e-26	0.641453	0.409	0.306	4.82147e-22	7	Srgap1
3.04044e-19	0.638712	0.368	0.282	8.44787e-15	7	Syne1
1.40983e-26	0.626935	0.422	0.321	3.91722e-22	7	Sik3
2.43549e-29	0.622468	0.386	0.269	6.767e-25	7	Col6a3
6.29709e-37	0.618003	0.406	0.274	1.74965e-32	7	Kalrn
2.38772e-24	0.615059	0.292	0.196	6.63429e-20	7	Agap1
2.25366e-28	0.614502	0.3	0.193	6.2618e-24	7	Magi1
1.9157e-30	0.613283	0.406	0.29	5.32278e-26	7	Col6a2
1.77877e-24	0.602885	0.491	0.401	4.94231e-20	7	Ppp3ca
3.75043e-28	0.592383	0.533	0.424	1.04206e-23	7	Gpc6
8.38199e-33	0.588542	0.523	0.41	2.32894e-28	7	Dlg1
3.75241e-33	0.587866	0.67	0.575	1.04261e-28	7	Slit3
0	2.13772	0.482	0.116	0	8	Igf1
0	1.81351	0.624	0.188	0	8	Ebf2
8.44172e-286	1.67001	0.423	0.113	2.34553e-281	8	Ebf3
1.6783e-237	1.62318	0.255	0.05	4.66315e-233	8	Adamtsl3
1.44473e-194	1.43176	0.597	0.278	4.01418e-190	8	Nrk
7.21955e-149	1.43035	0.359	0.129	2.00595e-144	8	Kitl
4.42043e-146	1.28118	0.54	0.273	1.22822e-141	8	Plagl1
3.07818e-90	1.25701	0.319	0.139	8.55272e-86	8	Angpt1
1.56494e-109	1.22387	0.504	0.275	4.34819e-105	8	Dleu2
1.2366e-165	1.19504	0.714	0.433	3.43589e-161	8	Fap
1.01535e-128	1.1805	0.566	0.311	2.82115e-124	8	Phactr2
6.28818e-42	1.11213	0.268	0.147	1.74717e-37	8	Adgrb3
3.06453e-120	1.02159	0.672	0.44	8.51479e-116	8	Peg3
4.93777e-88	1.01206	0.264	0.102	1.37196e-83	8	Itih5
2.57588e-163	0.958292	0.882	0.722	7.15708e-159	8	Airn
7.75115e-131	0.927772	0.772	0.538	2.15366e-126	8	Adamts19
1.90991e-35	0.914837	0.421	0.302	5.30669e-31	8	Adam12
2.94014e-63	0.904297	0.281	0.132	8.16917e-59	8	Arhgap20
1.49917e-42	0.884623	0.277	0.154	4.16545e-38	8	Abca9
4.38975e-45	0.84831	0.414	0.274	1.21969e-40	8	Dclk1
4.31843e-43	0.789126	0.314	0.182	1.19988e-38	8	Mirg
2.34464e-19	0.764527	0.332	0.244	6.51457e-15	8	Tmeff2
4.97948e-50	0.761705	0.348	0.198	1.38355e-45	8	Nova1
2.78794e-90	0.761591	0.844	0.717	7.74629e-86	8	Mir99ahg
2.54202e-62	0.75641	0.6	0.424	7.06301e-58	8	Ppp1r9a
1.59445e-96	0.748808	0.787	0.609	4.43018e-92	8	Zeb1
2.30896e-41	0.741408	0.436	0.299	6.41545e-37	8	Tcf7l2
1.42236e-41	0.729559	0.253	0.135	3.95201e-37	8	Meg3
2.60326e-36	0.71252	0.537	0.411	7.23317e-32	8	Eda
5.2727e-62	0.691287	0.756	0.632	1.46502e-57	8	Kcnq1ot1
1.16548e-52	0.690933	0.704	0.589	3.23827e-48	8	Adgrl3
1.49226e-35	0.686146	0.548	0.424	4.14624e-31	8	Gpc6
2.15555e-61	0.668056	0.677	0.513	5.98921e-57	8	Grb10
2.91479e-41	0.661714	0.445	0.293	8.09874e-37	8	Ogn
1.28868e-38	0.650442	0.291	0.164	3.58061e-34	8	Akap12
7.77274e-36	0.620376	0.359	0.224	2.15966e-31	8	Col6a6
8.39114e-23	0.610739	0.57	0.489	2.33148e-18	8	Slc8a1
1.77717e-24	0.605755	0.284	0.185	4.93788e-20	8	Fam129a
4.09763e-25	0.60019	0.585	0.495	1.13853e-20	8	Ank2
5.0068e-41	0.596101	0.624	0.488	1.39114e-36	8	Lama2
1.12617e-54	0.585029	0.714	0.559	3.12906e-50	8	Gpc3
4.67611e-30	0.581595	0.58	0.47	1.29926e-25	8	Mast4
2.10691e-231	2.03352	0.325	0.07	5.85404e-227	9	Ctnnd2
1.06202e-145	1.924	0.416	0.152	2.95083e-141	9	Cntn5
1.06275e-263	1.89605	0.844	0.498	2.95285e-259	9	Magi2
2.94365e-174	1.6007	0.269	0.06	8.17893e-170	9	6530403H02Rik
9.11235e-243	1.55101	0.767	0.346	2.53187e-238	9	Grid2
4.83386e-147	1.54295	0.321	0.093	1.34309e-142	9	Ppp2r2b
5.81161e-147	1.51903	0.335	0.1	1.61476e-142	9	Pappa2
5.40455e-158	1.451	0.561	0.241	1.50165e-153	9	Adamts6
5.20028e-164	1.41009	0.349	0.099	1.4449e-159	9	Kcnma1
2.91994e-156	1.32702	0.76	0.45	8.11306e-152	9	Prkg1
2.05497e-84	1.2245	0.278	0.102	5.70973e-80	9	Mpped2
5.122e-77	1.18489	0.278	0.107	1.42315e-72	9	Cdh12
4.64788e-79	1.13639	0.387	0.179	1.29141e-74	9	Aff2
1.41835e-150	1.13244	0.934	0.727	3.9409e-146	9	Lsamp
1.66123e-94	1.12817	0.341	0.133	4.61572e-90	9	Cadps2
3.46922e-109	1.12131	0.331	0.114	9.63922e-105	9	Pdlim3
3.26873e-77	1.06546	0.285	0.109	9.08216e-73	9	Gria4
1.3227e-101	1.0573	0.5	0.231	3.67513e-97	9	Kctd16
6.2025e-77	0.979433	0.308	0.122	1.72336e-72	9	Ltbp2
1.79911e-118	0.960499	0.388	0.137	4.99883e-114	9	Bmp5
9.81224e-52	0.950918	0.319	0.155	2.72633e-47	9	Lgr5
6.2077e-50	0.925747	0.383	0.213	1.72481e-45	9	Pcsk5
4.07723e-55	0.898478	0.328	0.161	1.13286e-50	9	Msi2
5.4793e-97	0.870511	0.748	0.495	1.52242e-92	9	Prr16
6.25205e-42	0.859785	0.285	0.144	1.73713e-37	9	Negr1
6.45132e-56	0.824798	0.472	0.277	1.7925e-51	9	Strbp
5.64616e-41	0.816096	0.346	0.195	1.56879e-36	9	Sdk2
1.16796e-54	0.812584	0.253	0.107	3.24518e-50	9	Arnt2
1.32298e-56	0.805979	0.252	0.104	3.67589e-52	9	Rspo2
1.75508e-43	0.78305	0.433	0.264	4.87649e-39	9	Dmd
2.5964e-45	0.768826	0.334	0.176	7.21409e-41	9	Glis3
1.70091e-27	0.750019	0.318	0.195	4.72597e-23	9	Meis2
1.58666e-32	0.740056	0.3	0.171	4.40855e-28	9	Epha7
1.98082e-74	0.724079	0.806	0.607	5.5037e-70	9	Ank3
2.28494e-60	0.707039	0.606	0.374	6.34869e-56	9	Lingo2
8.61508e-51	0.699213	0.572	0.376	2.3937e-46	9	Iqgap2
1.48293e-27	0.696861	0.259	0.147	4.12031e-23	9	Rbpms
1.08917e-36	0.695432	0.493	0.326	3.02627e-32	9	Pcdh9
1.95455e-55	0.693813	0.688	0.502	5.43071e-51	9	Maml2
5.53865e-26	0.687427	0.348	0.224	1.53891e-21	9	Vav3
9.60749e-57	0.677303	0.757	0.587	2.66944e-52	9	Svil
1.43256e-33	0.674402	0.346	0.201	3.98037e-29	9	Dgki
5.71427e-28	0.624594	0.38	0.249	1.58771e-23	9	Slc1a3
4.54372e-29	0.623377	0.385	0.248	1.26247e-24	9	Zfpm2
1.4814e-76	0.617089	0.866	0.678	4.11608e-72	9	Eln
2.87857e-13	0.580066	0.307	0.222	7.9981e-09	9	Opcml
0	2.97578	0.526	0.021	0	10	Map2
8.12937e-228	2.54009	0.67	0.108	2.25875e-223	10	Tnc
0	2.52087	0.523	0.024	0	10	S100a4
5.59382e-260	2.26536	0.505	0.054	1.55424e-255	10	Anks1b
0	2.17733	0.385	0.009	0	10	Trim9
0	2.16957	0.37	0.018	0	10	Mgp
2.28472e-263	2.07055	0.505	0.053	6.34811e-259	10	Pdgfrb
2.1817e-278	2.06486	0.428	0.036	6.06185e-274	10	Frmd3
1.26184e-278	2.01788	0.416	0.033	3.50602e-274	10	Serpine2
1.73214e-111	2.00266	0.817	0.326	4.81275e-107	10	Ptprg
3.37837e-169	1.98784	0.346	0.038	9.3868e-165	10	Chn2
2.80198e-284	1.97661	0.327	0.02	7.7853e-280	10	Egr1
0	1.95458	0.333	0.002	0	10	Egr2
9.99965e-142	1.93153	0.667	0.157	2.7784e-137	10	Ccnd2
3.47889e-161	1.81665	0.563	0.098	9.66609e-157	10	Ednra
1.11186e-203	1.77904	0.483	0.06	3.08929e-199	10	Col15a1
1.16299e-88	1.75722	0.731	0.277	3.23138e-84	10	Kalrn
4.08968e-162	1.75696	0.526	0.087	1.13632e-157	10	Cyth3
2.94317e-119	1.71094	0.584	0.134	8.1776e-115	10	Zswim6
1.31675e-283	1.70825	0.352	0.023	3.6586e-279	10	Sez6l
2.58822e-98	1.63239	0.673	0.211	7.19138e-94	10	Hsp90ab1
6.21539e-84	1.62843	0.437	0.103	1.72695e-79	10	Hs6st2
9.29565e-135	1.62332	0.538	0.104	2.5828e-130	10	Col4a1
8.96945e-147	1.617	0.462	0.073	2.49216e-142	10	Myo1b
3.45601e-241	1.59952	0.333	0.025	9.60251e-237	10	Cxcl14
4.27957e-64	1.59556	0.44	0.127	1.18908e-59	10	Galnt18
2.27178e-77	1.59273	0.807	0.381	6.31213e-73	10	Actb
2.25724e-132	1.57928	0.523	0.099	6.27175e-128	10	Col4a2
2.87497e-94	1.57471	0.566	0.149	7.98811e-90	10	Maml3
5.20181e-75	1.53163	0.416	0.101	1.44532e-70	10	Astn2
3.41791e-96	1.5309	0.355	0.063	9.49666e-92	10	Tnfaip6
3.62878e-103	1.52877	0.483	0.104	1.00826e-98	10	Tubb5
8.08765e-84	1.49879	0.511	0.134	2.24715e-79	10	Ptrf
4.07185e-93	1.49722	0.725	0.242	1.13136e-88	10	Tbx15
1.35598e-110	1.49249	0.502	0.106	3.7676e-106	10	Sox4
7.65421e-259	1.48069	0.257	0.013	2.12672e-254	10	Runx2
1.5178e-81	1.42663	0.431	0.1	4.21722e-77	10	S100a6
5.16676e-68	1.42446	0.425	0.112	1.43558e-63	10	Mki67
2.62825e-92	1.42394	0.694	0.221	7.30259e-88	10	2023-09-11
1.20281e-66	1.41574	0.416	0.109	3.34202e-62	10	Top2a
9.49585e-79	1.38513	0.557	0.161	2.63842e-74	10	Pabpc1
2.26538e-133	1.3626	0.318	0.039	6.29435e-129	10	Fzd1
4.17502e-72	1.35953	0.572	0.181	1.16003e-67	10	Lgals1
5.50495e-117	1.35911	0.352	0.052	1.52955e-112	10	Itga6
6.02481e-100	1.31814	0.275	0.038	1.67399e-95	10	Col13a1
1.57131e-47	1.30888	0.281	0.07	4.3659e-43	10	Ptprt
1.01688e-79	1.29692	0.404	0.09	2.82541e-75	10	Il1r1
2.85602e-99	1.28114	0.373	0.066	7.93545e-95	10	Dgkh
5.60679e-75	1.2765	0.385	0.087	1.55785e-70	10	Ptma
2.34464e-64	1.27381	0.786	0.36	6.51457e-60	10	Tead1
9.97966e-64	1.26502	0.456	0.132	2.77285e-59	10	Tmod3
7.26004e-62	1.25789	0.627	0.231	2.0172e-57	10	Frmd4a
6.91489e-77	1.25505	0.541	0.152	1.9213e-72	10	Frem1
9.16284e-59	1.25195	0.651	0.264	2.5459e-54	10	Ncl
5.07079e-71	1.24394	0.303	0.059	1.40892e-66	10	Calcrl
5.41998e-61	1.22303	0.459	0.135	1.50594e-56	10	Ptms
2.39339e-53	1.22103	0.59	0.224	6.65004e-49	10	Sema6a
8.02927e-65	1.2153	0.419	0.111	2.23093e-60	10	Spred1
1.44091e-67	1.20879	0.428	0.112	4.00358e-63	10	Anp32b
4.1412e-140	1.20712	0.281	0.029	1.15063e-135	10	Sdc1
1.05323e-72	1.18577	0.3	0.057	2.92639e-68	10	Gm9800
1.78768e-64	1.18481	0.333	0.075	4.96706e-60	10	Mgat5
5.81071e-75	1.17791	0.324	0.064	1.6145e-70	10	Hnrnpab
1.35025e-103	1.17596	0.324	0.049	3.75168e-99	10	Lmo4
8.56982e-81	1.17552	0.287	0.049	2.38113e-76	10	Tagln2
4.17683e-52	1.16979	0.419	0.128	1.16053e-47	10	Nucks1
9.60005e-53	1.16296	0.315	0.078	2.66737e-48	10	Cenpe
9.63456e-61	1.15916	0.881	0.492	2.67696e-56	10	Lama2
4.29459e-91	1.14681	0.309	0.05	1.19325e-86	10	Plekhg2
1.61436e-55	1.14243	0.526	0.176	4.48551e-51	10	Serbp1
2.16043e-72	1.12593	0.315	0.062	6.00274e-68	10	Pakap
2.61751e-94	1.12482	0.336	0.057	7.27274e-90	10	Hnrnpa0
7.14259e-95	1.1149	0.306	0.048	1.98457e-90	10	Cfl1
9.24004e-64	1.10429	0.291	0.06	2.56734e-59	10	Prrx2
1.58683e-41	1.09955	0.401	0.136	4.40899e-37	10	Cdh13
3.61691e-54	1.08709	0.346	0.09	1.00496e-49	10	Npm1
6.28853e-45	1.08239	0.587	0.238	1.74727e-40	10	Chd4
9.28504e-56	1.08002	0.453	0.135	2.57985e-51	10	Itga9
1.11061e-48	1.07148	0.465	0.157	3.08583e-44	10	Calm2
1.11902e-53	1.06875	0.523	0.176	3.1092e-49	10	Smarcc1
2.87815e-59	1.05329	0.477	0.142	7.99694e-55	10	Rps24
7.75559e-35	1.04081	0.443	0.176	2.15489e-30	10	Etl4
1.13744e-52	1.03854	0.985	0.831	3.16037e-48	10	Ebf1
2.57834e-44	1.03833	0.48	0.17	7.1639e-40	10	Pbx3
1.09904e-34	1.03449	0.275	0.081	3.05367e-30	10	Unc13c
2.1676e-50	1.0275	0.391	0.114	6.02267e-46	10	Ptpn12
6.25752e-50	1.02532	0.48	0.161	1.73865e-45	10	Nptn
5.39159e-67	1.02178	0.575	0.18	1.49805e-62	10	Trps1
4.30546e-45	1.01646	0.465	0.162	1.19627e-40	10	Lmna
1.74388e-73	1.01157	0.263	0.045	4.84537e-69	10	Cd109
1.35279e-39	1.00719	0.44	0.16	3.75873e-35	10	Etv6
4.32638e-38	1.00636	0.575	0.252	1.20208e-33	10	Hsp90b1
1.2322e-57	0.998312	0.291	0.064	3.42367e-53	10	Kif15
5.94506e-54	0.989891	0.379	0.104	1.65183e-49	10	Sobp
2.12913e-58	0.984991	0.26	0.052	5.91579e-54	10	Kctd1
2.83951e-43	0.973111	0.358	0.108	7.88956e-39	10	Purb
8.21029e-57	0.972038	0.284	0.062	2.28123e-52	10	Flna
1.63465e-37	0.970537	0.45	0.172	4.54189e-33	10	Smc4
7.65912e-74	0.968901	0.254	0.042	2.12809e-69	10	Zbtb7c
5.4226e-38	0.968315	0.486	0.191	1.50667e-33	10	Arhgap31
4.33556e-66	0.96476	0.257	0.046	1.20464e-61	10	Mtss1
2.18536e-49	0.954601	0.502	0.17	6.07203e-45	10	Ankrd28
5.55088e-31	0.954003	0.297	0.098	1.54231e-26	10	Rps19
1.01169e-48	0.95137	0.343	0.093	2.81097e-44	10	Rps26
6.48838e-40	0.948815	0.593	0.254	1.8028e-35	10	Emp1
5.01457e-33	0.944002	0.508	0.217	1.3933e-28	10	Tbx18
1.47129e-32	0.94229	0.309	0.101	4.08797e-28	10	Sgip1
2.6873e-40	0.936735	0.428	0.15	7.46666e-36	10	Adcy2
1.46214e-49	0.936139	0.572	0.21	4.06254e-45	10	Ebf2
8.37808e-38	0.927556	0.661	0.32	2.32785e-33	10	Cald1
3.67401e-40	0.910262	0.352	0.109	1.02082e-35	10	Flnb
6.42722e-32	0.907432	0.462	0.192	1.7858e-27	10	Hdac9
6.60875e-68	0.904479	0.278	0.052	1.83624e-63	10	Ddx21
2.99408e-40	0.904316	0.266	0.07	8.31905e-36	10	Tpm4
1.12123e-40	0.902437	0.379	0.122	3.11533e-36	10	Pcdh19
1.77774e-37	0.902318	0.291	0.084	4.93945e-33	10	Rps9
5.42502e-49	0.902309	0.312	0.079	1.50734e-44	10	Aplp2
1.15103e-43	0.900973	0.376	0.114	3.19813e-39	10	Hnrnpk
9.28229e-37	0.900035	0.364	0.121	2.57908e-32	10	Chn1
3.37694e-54	0.898715	0.26	0.055	9.38282e-50	10	Notch3
9.48722e-33	0.89639	0.523	0.224	2.63602e-28	10	Top1
8.92067e-35	0.892095	0.511	0.21	2.47861e-30	10	Peak1
8.10449e-50	0.891568	0.269	0.062	2.25183e-45	10	Nasp
1.66845e-30	0.891468	0.554	0.258	4.63579e-26	10	Itgb1
8.55545e-50	0.890738	0.287	0.068	2.37713e-45	10	Ssrp1
3.03083e-32	0.883503	0.489	0.209	8.42115e-28	10	Luzp1
4.10227e-29	0.865142	0.425	0.174	1.13981e-24	10	Dek
4.1723e-37	0.859235	0.502	0.198	1.15927e-32	10	Hspa5
6.77178e-37	0.856789	0.398	0.138	1.88154e-32	10	Calr
9.21613e-52	0.855979	0.281	0.064	2.5607e-47	10	Phc2
4.508e-37	0.852612	0.355	0.115	1.25255e-32	10	Cdyl
1.4087e-32	0.851034	0.294	0.092	3.91407e-28	10	Smarca4
6.44211e-52	0.84619	0.339	0.087	1.78994e-47	10	Ybx1
5.76621e-35	0.841005	0.318	0.101	1.60214e-30	10	Pdzd2
7.69548e-42	0.84025	0.385	0.121	2.13819e-37	10	Enpp2
1.3265e-36	0.839453	0.575	0.247	3.68569e-32	10	Col5a3
1.22401e-32	0.837655	0.37	0.133	3.40092e-28	10	Smc2
3.36714e-24	0.831529	0.523	0.265	9.35559e-20	10	2023-09-07
1.64619e-38	0.830848	0.303	0.088	4.57394e-34	10	Rack1
2.32965e-27	0.827788	0.367	0.143	6.47292e-23	10	Tle4
2.25627e-32	0.819286	0.749	0.431	6.26904e-28	10	Pdzrn3
1.17125e-30	0.817811	0.538	0.244	3.25432e-26	10	Eif3a
1.02094e-44	0.810105	0.367	0.108	2.83668e-40	10	Itih5
1.46563e-25	0.809872	0.621	0.329	4.07226e-21	10	Erdr1
1.65112e-32	0.805922	0.511	0.215	4.58764e-28	10	Matr3
1.84883e-42	0.804731	0.263	0.065	5.13698e-38	10	Ifitm2
7.46153e-32	0.799762	0.419	0.161	2.07319e-27	10	Nav1
3.96872e-34	0.799632	0.376	0.131	1.10271e-29	10	Hnrnpl
2.52944e-31	0.799491	0.541	0.236	7.02805e-27	10	Piezo2
3.51554e-41	0.798051	0.291	0.079	9.76792e-37	10	Ivns1abp
1.19459e-45	0.79694	0.318	0.085	3.31918e-41	10	Plec
1.31835e-34	0.795546	0.367	0.126	3.66303e-30	10	Calm1
1.07468e-33	0.79015	0.352	0.12	2.98601e-29	10	Cux1
3.1268e-32	0.788683	0.541	0.236	8.68782e-28	10	Lrp1
1.01637e-31	0.788469	0.355	0.126	2.82399e-27	10	Pde7b
8.40097e-31	0.78699	0.508	0.218	2.33421e-26	10	Hnrnpa2b1
7.35252e-45	0.77855	0.3	0.078	2.0429e-40	10	Rps3
3.4562e-32	0.778375	0.361	0.127	9.60306e-28	10	Frmd4b
2.91407e-31	0.778041	0.376	0.138	8.09676e-27	10	Itpr2
4.65925e-46	0.777932	0.269	0.064	1.29457e-41	10	Actn1
1.03418e-40	0.773932	0.269	0.07	2.87346e-36	10	Mdk
1.57186e-39	0.771403	0.251	0.064	4.36743e-35	10	Myh9
5.80346e-24	0.762727	0.578	0.309	1.61249e-19	10	Vim
7.74299e-31	0.760492	0.394	0.148	2.15139e-26	10	Tpm3
4.57079e-32	0.760357	0.281	0.086	1.26999e-27	10	Hmgn1
3.17411e-35	0.76019	0.358	0.119	8.81926e-31	10	Ptbp3
9.32812e-30	0.755809	0.446	0.182	2.59182e-25	10	Smc1a
1.49777e-31	0.755791	0.538	0.232	4.16156e-27	10	Fbln2
5.3764e-34	0.749728	0.303	0.094	1.49383e-29	10	Eif3c
1.33333e-26	0.747317	0.437	0.186	3.70466e-22	10	Tln2
2.10117e-25	0.746272	0.263	0.089	5.8381e-21	10	Vcl
1.39434e-30	0.734477	0.321	0.11	3.87418e-26	10	Nop58
3.14318e-33	0.733805	0.621	0.281	8.73333e-29	10	Csnk1a1
8.67745e-24	0.729417	0.685	0.406	2.41103e-19	10	Macf1
1.99539e-25	0.725003	0.404	0.168	5.5442e-21	10	P4hb
2.14809e-36	0.723845	0.257	0.069	5.96847e-32	10	Tmsb10
3.92543e-35	0.722537	0.434	0.159	1.09068e-30	10	Pten
5.69229e-35	0.717653	0.324	0.101	1.5816e-30	10	Filip1
4.7912e-33	0.713378	0.33	0.11	1.33123e-28	10	Supt16
4.80554e-24	0.711197	0.382	0.159	1.33522e-19	10	Rif1
1.57344e-12	0.704846	0.59	0.386	4.37179e-08	10	Arhgap6
2.07003e-24	0.699846	0.606	0.311	5.75157e-20	10	Fus
1.03654e-29	0.696626	0.358	0.13	2.88002e-25	10	Plekhh2
3.24e-35	0.696261	0.26	0.072	9.00235e-31	10	G3bp1
8.48666e-18	0.694851	0.615	0.366	2.35802e-13	10	Plxdc2
4.42192e-35	0.694602	0.379	0.129	1.22863e-30	10	Diaph3
1.8043e-23	0.693288	0.428	0.187	5.01325e-19	10	Eif5b
2.49851e-22	0.69211	0.385	0.169	6.94212e-18	10	Ywhae
4.39492e-27	0.689352	0.346	0.129	1.22113e-22	10	Arpc2
7.45385e-26	0.687733	0.511	0.237	2.07105e-21	10	Serpinh1
1.25584e-29	0.686949	0.349	0.125	3.48936e-25	10	Rpl4
1.25116e-26	0.686401	0.483	0.215	3.47634e-22	10	Ddx5
4.88616e-25	0.683251	0.284	0.102	1.35762e-20	10	mt-Nd1
1.08835e-21	0.681539	0.281	0.107	3.02399e-17	10	Arid1a
1.2206e-26	0.672162	0.284	0.098	3.39142e-22	10	Zfand5
8.74139e-23	0.671917	0.914	0.722	2.42879e-18	10	Fbn2
7.42955e-28	0.671877	0.379	0.146	2.0643e-23	10	Cbx5
1.77659e-27	0.668837	0.434	0.18	4.93624e-23	10	Tenm4
5.37092e-24	0.66792	0.333	0.129	1.49231e-19	10	Ezh2
2.94122e-28	0.667541	0.281	0.093	8.17219e-24	10	Etf1
2.78388e-23	0.667004	0.318	0.123	7.73502e-19	10	Ptpn13
4.5398e-33	0.666685	0.263	0.076	1.26138e-28	10	Rps10
4.1824e-26	0.665005	0.324	0.12	1.16208e-21	10	Hnrnpd
4.32227e-30	0.664467	0.266	0.082	1.20094e-25	10	Rpl41
9.19915e-29	0.662345	0.287	0.095	2.55598e-24	10	Actn4
1.65498e-30	0.661719	0.318	0.107	4.59836e-26	10	H3f3b
1.9626e-25	0.658239	0.269	0.092	5.45309e-21	10	Il1rl2
3.79336e-25	0.656945	0.263	0.09	1.05398e-20	10	Jag1
2.10895e-22	0.655509	0.263	0.095	5.85972e-18	10	Atad2
4.11155e-21	0.65479	0.398	0.181	1.14239e-16	10	Ctnna1
1.62304e-20	0.650644	0.514	0.263	4.50963e-16	10	Dock1
9.37305e-27	0.648691	0.291	0.1	2.6043e-22	10	Rps20
5.81767e-22	0.644313	0.364	0.154	1.61644e-17	10	Tshz1
6.3097e-24	0.640598	0.364	0.147	1.75315e-19	10	Spata5
2.95832e-29	0.639127	0.385	0.146	8.21969e-25	10	Lamc1
1.14583e-24	0.636733	0.462	0.205	3.18368e-20	10	Hnrnpm
1.05083e-26	0.634292	0.294	0.102	2.91973e-22	10	St13
4.72373e-13	0.633764	0.434	0.247	1.31249e-08	10	Slc2a13
1.99576e-27	0.625762	0.315	0.111	5.54522e-23	10	Rbbp4
2.97447e-21	0.623501	0.434	0.2	8.26455e-17	10	Baz1b
9.34096e-20	0.62233	0.453	0.219	2.59539e-15	10	Eml4
1.22589e-28	0.621414	0.33	0.117	3.40613e-24	10	Cnn3
2.6587e-23	0.620542	0.554	0.273	7.3872e-19	10	Col6a3
2.50993e-33	0.61986	0.284	0.085	6.97384e-29	10	Rps8
9.39264e-27	0.616497	0.327	0.119	2.60975e-22	10	Cd63
3.42111e-27	0.615287	0.272	0.09	9.50554e-23	10	Vcp
1.50991e-28	0.61423	0.26	0.081	4.19529e-24	10	Rpl8
2.65139e-22	0.612812	0.312	0.122	7.36689e-18	10	Pde10a
2.70316e-26	0.612295	0.257	0.084	7.51072e-22	10	Nap1l1
1.57031e-27	0.610079	0.266	0.086	4.36309e-23	10	Ctnnb1
3.17801e-22	0.608798	0.624	0.337	8.8301e-18	10	Ahnak
3.21481e-22	0.607921	0.352	0.146	8.93234e-18	10	Slf1
4.28482e-17	0.605333	0.526	0.293	1.19054e-12	10	Klf12
2.93403e-14	0.595328	0.355	0.177	8.15221e-10	10	Mcc
2.00427e-17	0.594101	0.284	0.121	5.56888e-13	10	H1f0
3.16447e-20	0.591061	0.263	0.099	8.79248e-16	10	Arhgef9
1.74682e-25	0.589837	0.278	0.096	4.85354e-21	10	Eif4g2
1.6392e-22	0.587752	0.44	0.2	4.55452e-18	10	Ssb
1.46089e-22	0.586569	0.269	0.098	4.0591e-18	10	Sfr1
2.32815e-21	0.586315	0.502	0.245	6.46876e-17	10	Igfbp4
1.84843e-20	0.584799	0.297	0.118	5.13585e-16	10	Pcbp2
2.32255e-17	0.584613	0.495	0.262	6.45319e-13	10	Egfr
0	4.13504	0.842	0.056	0	11	Col11a1
0	3.47542	0.575	0.014	0	11	Mkx
0	3.34718	0.579	0.006	0	11	Tnmd
5.9964e-282	2.84237	0.498	0.035	1.6661e-277	11	Gas2
5.69055e-100	2.65931	0.516	0.101	1.58112e-95	11	Fat3
2.98059e-225	2.63515	0.321	0.018	8.28158e-221	11	C130073E24Rik
0	2.55024	0.339	0.011	0	11	Kera
0	2.47631	0.285	0.007	0	11	Col11a2
2.86495e-54	2.36166	0.344	0.075	7.96026e-50	11	Dgkb
0	2.33906	0.303	0.01	0	11	Fmod
2.99682e-126	2.309	0.389	0.046	8.32668e-122	11	Eya1
1.4678e-164	2.23837	0.362	0.031	4.07828e-160	11	Bmpr1b
3.46881e-88	2.16046	0.715	0.214	9.63809e-84	11	Elmo1
3.66771e-67	2.14855	0.801	0.375	1.01907e-62	11	Abi3bp
6.80989e-131	2.09761	0.326	0.031	1.89213e-126	11	Eya4
2.46611e-36	2.06897	0.276	0.067	6.8521e-32	11	Kirrel3
1.54382e-62	2.05345	0.312	0.055	4.28951e-58	11	Sox6
2.98169e-59	1.89838	0.656	0.236	8.28463e-55	11	Piezo2
7.30822e-40	1.8631	0.267	0.059	2.03059e-35	11	Kcnq5
1.5336e-42	1.84756	0.511	0.187	4.26111e-38	11	Zfp462
7.22085e-136	1.79235	0.281	0.022	2.00631e-131	11	Zfp185
7.90649e-64	1.79198	0.308	0.053	2.19682e-59	11	Csgalnact1
1.75972e-27	1.74859	0.348	0.12	4.88939e-23	11	2023-03-03
1.12671e-60	1.70084	0.584	0.175	3.13057e-56	11	Thsd4
4.87063e-23	1.68768	0.339	0.128	1.3533e-18	11	Itgbl1
1.3708e-57	1.68711	0.43	0.104	3.80875e-53	11	Sobp
2.47793e-22	1.67804	0.294	0.1	6.88493e-18	11	Tenm2
5.30591e-44	1.58804	0.285	0.06	1.47425e-39	11	Adamtsl3
6.48099e-58	1.55643	0.276	0.046	1.80074e-53	11	Trpm3
1.61014e-44	1.49725	0.534	0.182	4.47377e-40	11	Trps1
1.89595e-45	1.43579	0.299	0.063	5.26791e-41	11	Pakap
5.539e-38	1.41818	0.276	0.063	1.53901e-33	11	Ntng1
4.87795e-27	1.4006	0.33	0.109	1.35534e-22	11	Kcnma1
5.28776e-30	1.38496	0.511	0.217	1.4692e-25	11	Ncam1
2.32428e-23	1.38331	0.344	0.127	6.45801e-19	11	Pde7b
4.90449e-20	1.37212	0.946	0.889	1.36271e-15	11	Col1a1
7.23796e-31	1.35803	0.566	0.258	2.01107e-26	11	Col12a1
6.6224e-28	1.33346	0.353	0.118	1.84003e-23	11	Cacnb2
1.11586e-28	1.30806	0.344	0.11	3.10042e-24	11	C1qtnf3
4.11437e-21	1.28512	0.303	0.111	1.14318e-16	11	Adgrg2
2.91024e-22	1.27987	0.588	0.334	8.08611e-18	11	Meox2
4.8744e-22	1.27148	0.357	0.139	1.35435e-17	11	Mest
2.26605e-27	1.25637	0.276	0.079	6.29622e-23	11	Epha4
7.11564e-27	1.23366	0.457	0.186	1.97708e-22	11	Aff2
8.81955e-21	1.21223	0.317	0.118	2.45051e-16	11	Ccser1
2.56036e-20	1.18972	0.398	0.177	7.11396e-16	11	Etl4
2.31083e-19	1.10695	0.679	0.461	6.42065e-15	11	Ccdc88a
6.03722e-25	1.07127	0.986	0.982	1.67744e-20	11	Col1a2
1.65446e-11	1.07035	0.258	0.118	4.59691e-07	11	Grip1
1.90503e-19	1.0605	0.57	0.324	5.29312e-15	11	Dock4
1.82107e-18	1.05743	0.294	0.109	5.05985e-14	11	Mpped2
4.68028e-17	1.05618	0.285	0.11	1.30041e-12	11	Egfl6
1.78528e-20	1.02093	0.543	0.284	4.96041e-16	11	Strbp
1.1317e-16	1.01672	0.317	0.129	3.14442e-12	11	Angptl2
1.29638e-21	1.00682	0.579	0.309	3.60198e-17	11	Foxp1
9.32483e-13	0.979975	0.421	0.227	2.59091e-08	11	Sema6a
3.21595e-15	0.97813	0.253	0.097	8.93553e-11	11	Tpm1
5.9687e-10	0.945811	0.317	0.165	1.6584e-05	11	Pabpc1
5.24387e-13	0.932438	0.575	0.367	1.45701e-08	11	Plxdc2
9.72935e-14	0.930642	0.57	0.368	2.7033e-09	11	Ghr
2.66615e-12	0.908385	0.529	0.328	7.4079e-08	11	Dock11
8.74923e-13	0.900021	0.271	0.119	2.43097e-08	11	Cnn3
2.21667e-13	0.899834	0.493	0.286	6.15901e-09	11	Syne1
4.44317e-13	0.88426	0.357	0.176	1.23453e-08	11	Mecom
2.86583e-14	0.884082	0.281	0.114	7.9627e-10	11	Tnc
2.55505e-10	0.8813	0.303	0.153	7.09921e-06	11	Mcu
3.24712e-09	0.848982	0.267	0.134	9.02213e-05	11	Mylk
1.73391e-18	0.844506	0.538	0.28	4.81767e-14	11	Sema3a
4.16926e-12	0.822546	0.52	0.314	1.15843e-07	11	Sh3kbp1
2.30509e-08	0.802316	0.253	0.129	0.000640469	11	Pde3b
6.84944e-16	0.802204	0.683	0.454	1.90312e-11	11	Tenm3
2.90533e-12	0.784163	0.584	0.385	8.07246e-08	11	Zfhx3
1.23412e-12	0.764268	0.534	0.321	3.429e-08	11	Ptprm
4.7983e-11	0.75425	0.389	0.215	1.33321e-06	11	Erc1
1.96283e-13	0.731287	0.729	0.548	5.45373e-09	11	Ldlrad4
5.5287e-11	0.724825	0.62	0.447	1.53615e-06	11	Dip2c
2.96018e-09	0.723638	0.312	0.167	8.22487e-05	11	Msi2
1.68867e-08	0.7017	0.321	0.173	0.000469196	11	Pbx3
2.25938e-09	0.672881	0.57	0.387	6.2777e-05	11	Arhgap6
